# FMRP Regulates Neuronal RNA Granules Containing Stalled Ribosomes, Not Where Ribosomes Stall

**DOI:** 10.1101/2025.02.21.639553

**Authors:** Jewel T-Y Li, Mehdi Amiri, Senthilkumar Kailasam, Lily Drever, Jingyu Sun, Laura Bohorquez, Nahum Sonenberg, Joaquin Ortega, Wayne S. Sossin

## Abstract

Local protein synthesis is a crucial process that maintains local proteostasis in neurons. A large percentage of mRNAs translated in developing neurons are associated with stalled ribosomes. FMRP, the protein lost in Fragile X syndrome, is highly enriched in RNA granules that contain stalled ribosomes. Previous examination of ribosome protected fragments (RPFs) from stalled neuronal ribosomes identified sequences that match those found in mRNAs associated with FMRP, as identified by FMRP cross-linking immunoprecipitation (CLIP) (Anadolu et al, 2023, Journal of Neuroscience doi: 10.1523/JNEUROSCI.1002-22.2023). To investigate whether FMRP recognition of these sequences is important for determining where ribosomes stall on mRNAs, we examined RPFs isolated from P5 mice of both sexes that lack the FMRP protein. We found that the loss of FMRP had no significant effect on the proteins associated with neuronal stalled ribosomes, on ribosome structure, or the stalling sites (locations where RPFs accumulated). However, we observed a small, but significant decrease in the RPF levels from mRNAs previously shown to be associated with FMRP by CLIP in stalled ribosomes. Additionally, the number of neuronal RNA granules containing stalled ribosomes, as assayed by ribopuromycylation, decreased. Unlike neuronal RNA granules in WT neurons, the remaining neuronal RNA granules were resistant to reactivation. These results suggest a role of FMRP in neuronal RNA granules that contain stalled ribosomes, though loss of FMRP does not influence where ribosomes are stalled or the formation of stalled ribosomes.
