## Extended Data Table S8-2 for "FMRP Regulates Neuronal RNA Granules Containing Stalled Ribosomes, Not Where Ribosomes Stall"

### Sheet: amino acid peak vs background
Extended Data Table 8.2. A gives the amino acid and B the codon for that amino acid. C is the count of that codon in the peaks, while D is the percentage of codons encoding this amino acid uses this codon in the peaks. F and G are the equivalent calculation for the background peaks. The ratio between peaks and background (L)) is compared to the given for Rat (K), Peaks shared in all replicates (O…
temp$AA	temp$codon	mat_sum1$eff	mat_sum1$eff_freq_cent	name	mat_sum2$eff	mat_sum2$eff_freq_cent	name	ratio	rarity	Ratio (Rat)	non-peak		Peaks			FMR1-			WT
Ala	gcg	155	0.728076	peak	2175	1.91939	background	0.379326	0.1	1.04059	6.42799		6.8	1.05787		5.4	0.840077		6.8	1.05787
Ala	gca	313	1.47024	peak	1807	1.59464	background	0.92199	0.23
Ala	gct	476	2.2359	peak	1485	1.31048	background	1.70616	0.28
Ala	gcc	480	2.25469	peak	1817	1.60347	background	1.40613	0.39
Arg	cgt	104	0.488515	peak	1381	1.21871	background	0.400848	0.09	0.55468	11.0089		5.9	0.535928		6.7	0.608596		5.5	0.499594
Arg	cga	158	0.742167	peak	1810	1.59729	background	0.464642	0.12
Arg	cgc	181	0.850204	peak	1852	1.63435	background	0.520208	0.18
Arg	aga	323	1.51722	peak	2516	2.22032	background	0.683332	0.2
Arg	cgg	252	1.18371	peak	2237	1.97411	background	0.599618	0.2
Arg	agg	282	1.32463	peak	2679	2.36416	background	0.560294	0.21
Asn	aat	282	1.32463	peak	1734	1.53022	background	0.865645	0.41	0.995662	3.23164		4.1	1.2687		3.8	1.17587		3.6	1.11398
Asn	aac	403	1.893	peak	1928	1.70142	background	1.1126	0.59
Asp	gat	444	2.08558	peak	1662	1.46668	background	1.42197	0.43	1.83776	3.00837		6.4	2.12739		7.3	2.42656		6.2	2.06091
Asp	gac	733	3.44309	peak	1747	1.54169	background	2.23332	0.57
Cys	tgt	202	0.948847	peak	1563	1.37932	background	0.687911	0.45	0.846444	2.63597		1.4	0.531114		1.8	0.682861		2.1	0.796671
Cys	tgc	273	1.28235	peak	1424	1.25665	background	1.02045	0.55
Gln	caa	166	0.779745	peak	1854	1.63612	background	0.476583	0.25	1.17142	3.244		4.3	1.32553		4.6	1.418		4.1	1.26387
Gln	cag	643	3.02034	peak	1822	1.60788	background	1.87846	0.75
Glu	gaa	565	2.65395	peak	2556	2.25562	background	1.1766	0.39	1.6239	4.58184		7.8	1.70237		9.5	2.0734		7.8	1.70237
Glu	gag	1019	4.78651	peak	2636	2.32622	background	2.05764	0.61
Gly	ggt	227	1.06628	peak	2046	1.80555	background	0.590555	0.17	0.798394	9.56785		8.1	0.846585		7.5	0.783875		6.5	0.679359
Gly	ggg	410	1.92588	peak	3569	3.14957	background	0.611473	0.24
Gly	gga	454	2.13256	peak	2591	2.28651	background	0.932671	0.25
Gly	ggc	476	2.2359	peak	2241	1.97764	background	1.13059	0.33
His	cat	226	1.06158	peak	1284	1.1331	background	0.936878	0.39	0.96009	2.5539		1.9	0.743961		2.4	0.93974		2.1	0.822273
His	cac	296	1.39039	peak	1610	1.42079	background	0.978601	0.61
Ile	ata	99	0.465029	peak	1725	1.52228	background	0.305482	0.15	1.1256	3.84761		5	1.29951		4.6	1.19555		5	1.29951
Ile	att	324	1.52191	peak	1372	1.21076	background	1.25699	0.33
Ile	atc	499	2.34393	peak	1263	1.11457	background	2.10299	0.52
Leu	tta	114	0.535488	peak	1335	1.17811	background	0.454531	0.06	1.28302	7.38812		7.8	1.05575		7.7	1.04221		9.2	1.24524
Leu	cta	145	0.681103	peak	1262	1.11369	background	0.611573	0.08
Leu	ctt	308	1.44676	peak	1323	1.16752	background	1.23917	0.12
Leu	ttg	244	1.14613	peak	1534	1.35372	background	0.846651	0.13
Leu	ctc	351	1.64874	peak	1397	1.23282	background	1.33737	0.2
Leu	ctg	856	4.02086	peak	1521	1.34225	background	2.9956	0.41
Lys	aaa	466	2.18892	peak	3034	2.67744	background	0.817542	0.41	1.3115	4.83158		8.4	1.73856		7.6	1.57298		5.9	1.22113
Lys	aag	883	4.14768	peak	2441	2.15413	background	1.92545	0.62
Met	atg	455	2.13725	peak	1611	1.42168	background	1.50333	1	1.50333	1.42168		2.2	1.54747		2.8	1.96951		2.6	1.82883
Phe	ttt	321	1.50782	peak	1492	1.31666	background	1.14519	0.42	1.28892	2.44535		3.3	1.3495		3.1	1.26771		3.3	1.3495
Phe	ttc	350	1.64404	peak	1279	1.12869	background	1.45659	0.58
Pro	ccg	138	0.648222	peak	1871	1.65112	background	0.392595	0.11	0.866888	6.2259		4.4	0.706725		4.1	0.65854		6.7	1.07615
Pro	cca	310	1.45615	peak	1670	1.47374	background	0.988064	0.28
Pro	cct	391	1.83663	peak	1439	1.26989	background	1.44629	0.3
Pro	ccc	310	1.45615	peak	2075	1.83115	background	0.795213	0.31
Ser	tcg	107	0.502607	peak	1454	1.28313	background	0.391705	0.06	1.00987	7.73053		5.9	0.763208		6.4	0.827887		7.4	0.957244
Ser	tca	241	1.13204	peak	1287	1.13575	background	0.996732	0.14
Ser	agt	242	1.13674	peak	1637	1.44462	background	0.786876	0.15
Ser	tct	426	2.00103	peak	1232	1.08722	background	1.84051	0.19
Ser	tcc	328	1.5407	peak	1385	1.22223	background	1.26056	0.23
Ser	agc	318	1.49373	peak	1765	1.55758	background	0.959008	0.24
Stp	taa	32	0.150312	peak	1697	1.49757	background	0.100371		0.142708			0.42			0.4			0.2
Stp	tag	34	0.159707	peak	1627	1.4358	background	0.111232
Stp	tga	68	0.319414	peak	1674	1.47727	background	0.216219
Thr	acg	145	0.681103	peak	1783	1.57346	background	0.432869	0.11	1.03863	5.83408		4.9	0.839893		4.1	0.702768		4.5	0.77133
Thr	aca	379	1.78026	peak	1845	1.62818	background	1.09341	0.24
Thr	act	319	1.49843	peak	1303	1.14987	background	1.30312	0.24
Thr	acc	447	2.09968	peak	1680	1.48257	background	1.41624	0.28
Trp	tgg	308	1.44676	peak	2088	1.84262	background	0.785163	1		1.84262		1.2	0.651247		1.6	0.86833		1	0.542706
Tyr	tat	250	1.17432	peak	1346	1.18782	background	0.988632	0.4	1.18422	2.26886		3.1	1.36633		3.3	1.45448		2.8	1.2341
Tyr	tac	322	1.51252	peak	1225	1.08104	background	1.39913	0.6
Val	gta	182	0.854902	peak	1626	1.43491	background	0.595786	0.11	0.97787	5.84114		6.6	1.12992		5.3	0.907358		6.4	1.09568
Val	gtt	213	1.00052	peak	1538	1.35725	background	0.737162	0.16
Val	gtc	265	1.24477	peak	1463	1.29107	background	0.964143	0.25
Val	gtg	556	2.61168	peak	1992	1.7579	background	1.48568	0.47
			100			100
